# Cnidarian pharyngeal nervous system illustrates prebilaterian neurosecretory regulation of feeding

**DOI:** 10.1101/2023.04.05.535675

**Authors:** Ryo Nakamura, Ryotaro Nakamura, Hiroshi Watanabe

## Abstract

Neurosecretory brain centers exist as part of the central nervous system of many bilaterian animals and play pivotal roles in the control of feeding and metabolism. In the animal evolution, the nutrition regulation appears to have been essential for the early heterotrophic metazoan ancestor, but the underlying evolutionary processes remain unclear. We found that the cnidarian *Nematostella vectensis* develops an oral/pharyngeal nervous system that shares a core signature with bilaterian neurosecretory brain centers comprising *Orthopedia* and neuropeptide RFamide-positive neurons, and that is essential for feeding regulation. Our data suggest that prior to the bilaterian evolution, the *Orthopedia*/RFamide-positive neural assembly was already functioning as a prototype of the neurosecretory brain center for the feeding regulation that could be the driving force of neural centralization.
