## Supplementary Data 1 for "Cnidarian pharyngeal nervous system illustrates prebilaterian neurosecretory regulation of feeding"

### Sheet: Sheet1
Supplementary Data 1. List of primers used to amplify genes for WISH probes synthesis.
Primers used for amplification (5' --> 3')
Gene	Accesion	Forward	Reverse
Otp (v1g205768)	XM_032383560	AGGGAGCAGTATTGATTCTCATG	CTGGATAGCCATTGAAAGGTGA
Fez-like (v1g230810)	XM_001625528	GCTCGCACAGAACTCAACATG	CCGCATTCCAAGCACGTAA
Gsx	AF085283	ACATCTCCTGATATCATGTCTTCG	TTCGTTCGCCAAACTATAGATTCT
OtxA	FJ824849	AGCTATCCGATGAATTCCCAC	TGAGCTGCACACTTCATATCTAC
OtxB	FJ824850	ACACATCCGCAAGTATTATCTTGA	ACCGCGTTCTATTCTGATATAATT
OtxC	XM_001647471	AGCCAGATTCTACCGATAGCC	TGGTGGCATCTTAGTGGAACA
MsxA	AB362783	TCTGACCGTGCTAAGACATTCCA	TCGTGACTCTAGCGAATCAGAG
MsxB	DQ206275	AGCCGACATTCAGCAGCTG	TCCCTGTTGATGGCAGTCAA
MsxC	XM_001641552	TCAGGCTGGTCTGACTCTCAGT	TGCGCCATTTAATTGTGTCAAAT
Nkx2.2A	AY339869	ATGAATTCCTTTTCCATAAAAGACATTCT	TTAATAGGCCCAAAACGGATACG
Nkx2.2B	XM_032362379	TGTGAAGCCATGAGTCAAGTAGA	TGAACCGGTACTCTGTCTTGAA
Nkx2.2C	DQ500764	AGATGGGTGAACCACGATTTC	ATCGTGAAGCTTGCAATGTTGT
Nkx2.2E	DQ206320	GCCTCGTTTGCACCATTCA	ACAGGGATCTTTCAATGCAATAT
