## Supplementary Data 4 for "Cnidarian pharyngeal nervous system illustrates prebilaterian neurosecretory regulation of feeding"

### Sheet: Sheet1
Supplementary Data 4. Annotated information of downregulated DEGs in Otp KD larvae (siRNA1).
Gene id	Putative gene name	p-value by DEseq2
NEMVEDRAFT_v1g75960	Fumarate hydratase, mitochondrial	<0.05
NEMVEDRAFT_v1g204447	Ionotropic GABA receptor (GABAAR)	<0.05
NEMVEDRAFT_v1g127281	Beta-1,4-N-acetylgalactosaminyltransferase	<0.05
NEMVEDRAFT_v1g39443	Uncharacterized	<0.05
NEMVEDRAFT_v1g98677	Eukaryotic translation initiation factor 3 subunit A-like	<0.05
NEMVEDRAFT_v1g210724	Uncharacterized (Lymphocyte antigen 6D-like?)	<0.05
NEMVEDRAFT_v1g215784	Vesicular glutamate transporter (vGluT)	<0.05
NEMVEDRAFT_v1g88458	Transmembrane protease serine	<0.05
NEMVEDRAFT_v1g225852	Splicing factor 45	<0.05
NEMVEDRAFT_v1g223925	Putative RNA-directed DNA polymerase	<0.05
NEMVEDRAFT_v1g222596	pre-mRNA-processing factor 6	<0.05
NEMVEDRAFT_v1g14752	F-actin-capping protein subunit beta	<0.05
NEMVEDRAFT_v1g202596	Uncharacterized or Mucin-5AC-like	<0.05
NEMVEDRAFT_v1g230610	Late histone H2B.L4	<0.05
NEMVEDRAFT_v1g243632	SCO-spondin	<0.05
NEMVEDRAFT_v1g214632	Vesicular inhibitory amino acid transporter-like (vGAT)	<0.05
NEMVEDRAFT_v1g33439	Cholinesterase	<0.05
NEMVEDRAFT_v1g210238	NADH dehydrogenase [ubiquinone] 1 beta subcomplex subunit 10	<0.05
NEMVEDRAFT_v1g94407	Intersectin	<0.05
NEMVEDRAFT_v1g242283	GLWamide neuropeptides-like	<0.05
NEMVEDRAFT_v1g204650	Pecanex-like protein 4 (Uncharacterized)	<0.05
NEMVEDRAFT_v1g221431	ATP-dependent DNA helicase PIF1	<0.05
NEMVEDRAFT_v1g216667	Putative carboxypeptidase	<0.05
NEMVEDRAFT_v1g13055	Exocyst complex component 1	<0.05
NEMVEDRAFT_v1g1452	Histone PARylation factor 1	<0.05
NEMVEDRAFT_v1g1374	RFamide	<0.05
NEMVEDRAFT_v1g224778	Beclin-1 (Coiled-coil myosin-like BCL2-interacting protein)-like	<0.05
NEMVEDRAFT_v1g6437	Adhesion G protein-coupled receptor (GPCR), inolved in cell adhesion and probably cell-cell interaction	<0.05
NEMVEDRAFT_v1g100075	Fucolectin-1-like	<0.05
NEMVEDRAFT_v1g212407	Coiled-coil domain-containing protein 173 (Unknown function)	<0.05
NEMVEDRAFT_v1g115275	Sodium- and chloride-dependent creatine transporter 1	<0.05
NEMVEDRAFT_v1g115395	G2/M phase-specific E3 ubiquitin-protein ligase-like	<0.05
NEMVEDRAFT_v1g160849	Polycystin-2	<0.05
NEMVEDRAFT_v1g208358	G-protein coupled receptor (GPCR2, Melatonin related or adrenergic receptor)	<0.05
NEMVEDRAFT_v1g158342	Wnt1	<0.05
NEMVEDRAFT_v1g223847	OCIA domain-containing protein 1-like	<0.05
NEMVEDRAFT_v1g14708	Biorientation of chromosomes in cell division protein 1-like	<0.05
NEMVEDRAFT_v1g197920	Calpain-B	<0.05
NEMVEDRAFT_v1g218059	RFamide receptor (RFamideR)	<0.05
NEMVEDRAFT_v1g116705	Uncharacterized	<0.05
NEMVEDRAFT_v1g144102	Dynein heavy chain-like or Uncharacterized protein	<0.05
NEMVEDRAFT_v1g109213	Deleted in malignant brain tumors 1 protein	<0.05
NEMVEDRAFT_v1g151447	Zonadhesin-like or TRIO and F-actin-binding protein-like	<0.05
NEMVEDRAFT_v1g140088	Receptor-type tyrosine-protein phosphatase S or Lactadherin-like	<0.05
NEMVEDRAFT_v1g44606	CRAM protein (Unknown function)	<0.05
NEMVEDRAFT_v1g211856	G-protein coupled receptor (GPCR1, Substance-K receptor-like)	<0.05
NEMVEDRAFT_v1g165757	Lactadherin	<0.05
NEMVEDRAFT_v1g3932	Deleted in malignant brain tumors 1 protein	<0.05
NEMVEDRAFT_v1g103452	RNA-directed DNA polymerase-like	<0.05
NEMVEDRAFT_v1g75457	Uncharacterized	<0.05
NEMVEDRAFT_v1g109239	Deleted in malignant brain tumors 1 protein	<0.05
NEMVEDRAFT_v1g111433	ATPase family AAA domain-containing protein 2-like	<0.05
NEMVEDRAFT_v1g73025	Zinc finger protein 257-like or Breast cancer anti-estrogen resistance protein 1-like	<0.05
NEMVEDRAFT_v1g202811	G-protein coupled receptor (GPCR, Melatonin related or adrenergic receptor)	<0.05
NEMVEDRAFT_v1g217093	Von Willebrand factor D and EGF domain-containing protein (Unknwon function)	<0.05
NEMVEDRAFT_v1g8806	Lysine-specific demethylase 5A	<0.05
NEMVEDRAFT_v1g65629	RNA-directed DNA polymerase	<0.05
NEMVEDRAFT_v1g137292	Lactadherin-like	<0.05
NEMVEDRAFT_v1g146974	Protein unc-45	<0.05
NEMVEDRAFT_v1g97881	Coadhesin-like	<0.05
NEMVEDRAFT_v1g109337	High-affinity choline transporter 1-like	<0.05
NEMVEDRAFT_v1g152446	Deleted in malignant brain tumors 1 protein	<0.05
NEMVEDRAFT_v1g131109	Proline-rich extensin-like protein EPR1-like	<0.05
NEMVEDRAFT_v1g242245	Splicing factor, proline- and glutamine-rich	<0.05
NEMVEDRAFT_v1g5909	DNA replication licensing factor mcm4-A-like	<0.05
NEMVEDRAFT_v1g104802	RFamide/GLWamide/HIRamide receptor (RFamide/GLWamide/HIRamideR)	<0.05
NEMVEDRAFT_v1g223489	Isoleucine--tRNA ligase, cytoplasmic	<0.05
NEMVEDRAFT_v1g76656	Uncharacterized	<0.05
NEMVEDRAFT_v1g205768	Otp	<0.05
NEMVEDRAFT_v1g98504	Coagulation factor V-like	<0.05
NEMVEDRAFT_v1g57113	Nicotinic acetylcholine receptor (nAChR)	<0.05
NEMVEDRAFT_v1g156896	NADH dehydrogenase (ubiquinone) flavoprotein 1, mitochondrial	<0.05
NEMVEDRAFT_v1g72183	Uncharacterized	<0.05
NEMVEDRAFT_v1g68882	Protein TAR1 (Trace amine-associated receptor 1)	<0.05
NEMVEDRAFT_v1g41408	Extracellular matrix protein A	<0.05
NEMVEDRAFT_v1g135167	Uncharacterized	<0.05
NEMVEDRAFT_v1g117160	Glutamate receptor ionotropic, NMDA 1 (N-methyl-D-aspartate receptor [NMDAR])	<0.05
NEMVEDRAFT_v1g148627	ADP-ribosylation factor-like protein 3	<0.05
NEMVEDRAFT_v1g213150	Degenerin mec-4 (Probable sodium channel subunit)	<0.05
NEMVEDRAFT_v1g62720	Uncharacterized or Cuticle collagen 1-like	<0.05
NEMVEDRAFT_v1g71593	Uncharacterized	<0.05
NEMVEDRAFT_v1g843	Mannose-6-phosphate isomerase	<0.05
NEMVEDRAFT_v1g149677	Polysialoglycoprotein or Endo-1,4-beta-xylanase B	<0.05
NEMVEDRAFT_v1g114758	EGF-like repeat and discoidin I-like domain-containing protein 3	<0.05
NEMVEDRAFT_v1g40024	Lactadherin	<0.05
NEMVEDRAFT_v1g223861	Pseudouridine-5'-phosphate glycosidase	<0.05
NEMVEDRAFT_v1g121488	Uncharacterized	<0.05
NEMVEDRAFT_v1g12742	Pancreatic triacylglycerol lipase	<0.05
NEMVEDRAFT_v1g78550	Uncharacterized	<0.05
NEMVEDRAFT_v1g116066	Uncharacterized	<0.05
NEMVEDRAFT_v1g148126	Uncharacterized	<0.05
NEMVEDRAFT_v1g141878	Uncharacterized	<0.05
NEMVEDRAFT_v1g77630	Basic salivary proline-rich protein 1-like (Unknown function)	<0.05
NEMVEDRAFT_v1g156060	Cyclin-dependent kinase 20	<0.05
NEMVEDRAFT_v1g109554	RNA-directed DNA polymerase-like	<0.05
NEMVEDRAFT_v1g82155	Neurogenic locus notch homolog protein	<0.05
NEMVEDRAFT_v1g210582	Uncharacterized	<0.05
NEMVEDRAFT_v1g156619	Neurogenic locus notch homolog protein	<0.05
NEMVEDRAFT_v1g118331	Uncharacterized	<0.05
NEMVEDRAFT_v1g104216	zinc finger protein 292-like	<0.05
NEMVEDRAFT_v1g125246	Similar to FkbM family methyltransferase	<0.05
NEMVEDRAFT_v1g80152	Epsin-1-like	<0.05
NEMVEDRAFT_v1g111563	Receptor tyrosine kinase similar to ephirin type A receptor	<0.05
NEMVEDRAFT_v1g66861	Foot protein 1-like	<0.05
NEMVEDRAFT_v1g228531	Late histone H2A.2.2	<0.05
NEMVEDRAFT_v1g55199	5-aminolevulinate synthase-like	<0.05
NEMVEDRAFT_v1g134759	Uncharacterized	<0.05
NEMVEDRAFT_v1g109364	Sericin 1-like	<0.05
NEMVEDRAFT_v1g132212	KGD domain containing protein, similar to zinc finger protein 36 family 3 protein	<0.05
NEMVEDRAFT_v1g9835	Molybdenum cofactor biosynthesis protein 1	<0.05
NEMVEDRAFT_v1g132796	60S ribosomal protein L24	<0.05
NEMVEDRAFT_v1g9741	Intraflagellar transport protein 140 homolog	<0.05
NEMVEDRAFT_v1g97222	SOX family protein-like (HMG box protein)	0.05<p<0.1
NEMVEDRAFT_v1g210240	Sentrin-specific protease-like	0.05<p<0.1
NEMVEDRAFT_v1g117959	NACHT, LRR and PYD domains-containing protein-like	0.05<p<0.1
NEMVEDRAFT_v1g199779	Carboxypeptidase	0.05<p<0.1
NEMVEDRAFT_v1g121571	Uncharacterized	0.05<p<0.1
NEMVEDRAFT_v1g46064	Deleted in malignant brain tumors 1 protein or Scavenger receptor cysteine-rich type 1 protein M130	0.05<p<0.1
NEMVEDRAFT_v1g115506	Monocarboxylate transporter	0.05<p<0.1
NEMVEDRAFT_v1g65608	Uncharacterized	0.05<p<0.1
NEMVEDRAFT_v1g212612	Uncharacterized	0.05<p<0.1
NEMVEDRAFT_v1g153189	Galaxin-like	0.05<p<0.1
NEMVEDRAFT_v1g224087	Organic cation transporter protein	0.05<p<0.1
NEMVEDRAFT_v1g248370	Uncharacterized	0.05<p<0.1
NEMVEDRAFT_v1g213657	cAMP-dependent protein kinase catalytic subunit PRKX-like (Serine/threonine protein kinase)	0.05<p<0.1
NEMVEDRAFT_v1g81086	Uncharacterized	0.05<p<0.1
NEMVEDRAFT_v1g207264	Cytochrome P450	0.05<p<0.1
NEMVEDRAFT_v1g45872	Uncharacterized	0.05<p<0.1
NEMVEDRAFT_v1g225290	COMM domain-containing protein 8	0.05<p<0.1
NEMVEDRAFT_v1g141543	Uncharacterized (Calcium-binding EGF-like domain containing protein)	0.05<p<0.1
NEMVEDRAFT_v1g222749	Vacuolar protein sorting-associated protein 13D	0.05<p<0.1
NEMVEDRAFT_v1g132739	Paternally-expressed gene-3 protein-like	0.05<p<0.1
NEMVEDRAFT_v1g126319	Tripartite motif-containing protein	0.05<p<0.1
NEMVEDRAFT_v1g85288	Uncharacterized	0.05<p<0.1
NEMVEDRAFT_v1g210881	Collagen alpha-1(II) chain	0.05<p<0.1
NEMVEDRAFT_v1g70887	Uncharacterized	0.05<p<0.1
NEMVEDRAFT_v1g210067	G-protein coupled receptor (GPCR, Histamine H2 receptor-like)	0.05<p<0.1
NEMVEDRAFT_v1g202896	G-protein coupled receptor (GPCR, Substance-K receptor-like)	0.05<p<0.1
NEMVEDRAFT_v1g218823	Neural cell adhesion molecule 1 or Hemicentin-1-like	0.05<p<0.1
NEMVEDRAFT_v1g209734	G-protein coupled receptor (GPCR, Muscarinic acetylcholine receptor M3-like)	0.05<p<0.1
NEMVEDRAFT_v1g8710	Uncharacterized	0.05<p<0.1
NEMVEDRAFT_v1g67425	Uncharacterized	0.05<p<0.1
NEMVEDRAFT_v1g143492	Integrin	0.05<p<0.1
NEMVEDRAFT_v1g107724	Uncharacterized	0.05<p<0.1
NEMVEDRAFT_v1g203591	G-protein coupled receptor (GPCR, Histamine H2 receptor -like)	0.05<p<0.1
NEMVEDRAFT_v1g215274	Doublesex- and mab-3-related transcription factor 1	0.05<p<0.1
NEMVEDRAFT_v1g78159	Uncharacterized	0.05<p<0.1
NEMVEDRAFT_v1g55967	Uncharacterized	0.05<p<0.1
NEMVEDRAFT_v1g122598	Uncharacterized	0.05<p<0.1
NEMVEDRAFT_v1g109422	Uncharacterized	0.05<p<0.1
NEMVEDRAFT_v1g116137	Uncharacterized	0.05<p<0.1
NEMVEDRAFT_v1g74865	Uncharacterized	0.05<p<0.1
NEMVEDRAFT_v1g233035	60S ribosomal protein	0.05<p<0.1
NEMVEDRAFT_v1g202172	FRPamide receptor	0.05<p<0.1
NEMVEDRAFT_v1g211888	Uncharacterized (SCAN domain-containing protein 3-like, Unknown function)	0.05<p<0.1
NEMVEDRAFT_v1g4263	Keratin-associated protein 10-10-like	0.05<p<0.1
NEMVEDRAFT_v1g68421	Serine/threonine-protein kinase or ras-related protein-like	0.05<p<0.1
NEMVEDRAFT_v1g153499	Cystathionine gamma-lyase	0.05<p<0.1
NEMVEDRAFT_v1g225218	Uncharacterized	0.05<p<0.1
NEMVEDRAFT_v1g208482	G-protein coupled receptor (GPCR, Melatonin receptor-like)	0.05<p<0.1
NEMVEDRAFT_v1g71789	Uncharacterized	0.05<p<0.1
NEMVEDRAFT_v1g113107	Uncharacterized	0.05<p<0.1
NEMVEDRAFT_v1g103051	Lipopolysaccharide-responsive and beige-like anchor protein or neurobeachin-like	0.05<p<0.1
NEMVEDRAFT_v1g73132	Uncharacterized	0.05<p<0.1
NEMVEDRAFT_v1g2767	Uncharacterized	0.05<p<0.1
NEMVEDRAFT_v1g134958	Uncharacterized	0.05<p<0.1
NEMVEDRAFT_v1g221307	GLWamide neuropeptides-like	0.05<p<0.1
NEMVEDRAFT_v1g203583	Delta-like protein 1-like or fibrillin-like/slit homolog-like	0.05<p<0.1
NEMVEDRAFT_v1g198500	Uncharacterized	0.05<p<0.1
NEMVEDRAFT_v1g221822	Uncharacterized	0.05<p<0.1
NEMVEDRAFT_v1g205091	Uncharacterized	0.05<p<0.1
NEMVEDRAFT_v1g149880	GAS2-like protein	0.05<p<0.1
NEMVEDRAFT_v1g248298	Uncharacterized	0.05<p<0.1
NEMVEDRAFT_v1g91348	Uncharacterized	0.05<p<0.1
NEMVEDRAFT_v1g73504	Uncharacterized	0.05<p<0.1
NEMVEDRAFT_v1g5716	Cilia- and flagella-associated protein 206	0.05<p<0.1
NEMVEDRAFT_v1g99779	Uncharacterized	0.05<p<0.1
NEMVEDRAFT_v1g9097	Dystrophin or plectin	0.05<p<0.1
NEMVEDRAFT_v1g5946	Discoidin domain-containing receptor-like	0.05<p<0.1
NEMVEDRAFT_v1g46271	Uncharacterized	0.05<p<0.1
NEMVEDRAFT_v1g199494	Uncharacterized	0.05<p<0.1
NEMVEDRAFT_v1g53125	ANTAGONIST OF LIKE HETEROCHROMATIN PROTEIN 1(ALP1)-like or putative HARBI1-like	0.05<p<0.1
NEMVEDRAFT_v1g222135	52 kDa repressor of the inhibitor of the protein kinase-like	0.05<p<0.1
NEMVEDRAFT_v1g209231	Uncharacterized	0.05<p<0.1
NEMVEDRAFT_v1g112698	Putative nuclease HARBI1-like or ALP1-like	0.05<p<0.1
NEMVEDRAFT_v1g153185	Calcium/calmodulin-dependent protein kinase type II subunit	0.05<p<0.1
NEMVEDRAFT_v1g153678	Uncharacterized	0.05<p<0.1
NEMVEDRAFT_v1g199453	Uncharacterized	0.05<p<0.1
NEMVEDRAFT_v1g210268	Uncharacterized	0.05<p<0.1
NEMVEDRAFT_v1g111391	Uncharacterized	0.05<p<0.1
NEMVEDRAFT_v1g87968	Uncharacterized (snaclec coagulation factor IX-binding protein subunit A-like)	0.05<p<0.1
NEMVEDRAFT_v1g96095	Uncharacterized	0.05<p<0.1
NEMVEDRAFT_v1g100779	Serine/threonine-protein kinase DCLK	0.05<p<0.1
