## Supplementary Data 5 for "Cnidarian pharyngeal nervous system illustrates prebilaterian neurosecretory regulation of feeding"

### Sheet: Sheet1
Supplementary Data 5. List of primers for qPCR analyses.
Primers used for qPCR (5' --> 3')
Gene	Forward	Reverse
v1g205768 Otp	AGGGAGCAGTATTGATTCTCATG	TGCCGTCAATGCTAACTGCT
v1g1374 RFamide	CGATTTGGCCGTAACAAGAT	GGCTACGGTGTCTTTCTTGG
v1g214632 vGAT	CGGCTGAGTTCAATGCGATG	GACCAGGAAGTCCAGAGCAG
v1g215784 vGluT	AATGGAAGGGCGAGCATGAA	CATCGCCACAACTGCTATGC
v1g115275 Sodium- and chloride-dependent creatine transporter-like	GATTACATCGTCCCCAGGCA	GGCTTTCGTTCTGGTCTTGT
v1g204447 GABAAR	CTCTCCGAGTCGATTCACCG	TACGATTGGCGATACTGCCG
v1g117160 Glutamate receptor ionotropic, NMDA1	TGCAGTGCTGGTAACAGAGG	TGCTCGTATCGCGTACTGTC
v1g57113 nAChR	CAACTTATGGGTGCGCCTGA	CCGGTACCCAGACACAAGAC
v1g213150 Degenerin mec-4	GGAATAGGTCAGATCGGCGG	CAATGTGAGGCCCTGGTACA
v1g160849 Polycystin-2	GCCTGGACGTACCAAACAGA	AGTTCCACGGTCAAGCCAAA
v1g33439 Cholinesterase	AGTGGCACTTTGCACGGATA	TTGCCCATTTCAAACGGCTG
v1g165757 Lactadherin	TGCGATGTCTGCATTCCTCC	TTCGCCGACTTGAGATGTGT
v1g211856 GPCR1 (Substance-K receptor-like)	TAACTCACTCGCAGATCGCC	ATCGTTAGCAGTCCGCTGTC
v1g208358 GPCR2 (Melatonin related or adrenergic receptor-like)	AAAGATTGCGCTATGCGTGC	GTGCGGCTTGGATTCACTTC
v1g242283 GLWamide-like	ACCCAGTCTCCTTTCAGAAGAATC	CACTGCTCCTCCAATAGCGA
Elav	TGATGTTGGACATGATGGACGA	CTTGGCTCATACTCGGAGGC
Brachury	CGGGCTCACACTCTCACTTA	CTTGCGGTATGGTGTTCCAG
Forkhead (NvFoxA)	AGCGCTGGCAGAACTCTATC	ATATTACCGCAGTCCGGGTG
EF1a	GGTTGCCTCTTCGCTTACCACT	CGTTCCTGGCTTTAGGACAC
Gapdh	GGATGGACCAAGTGCCAAGAAC	GCTTGCCGTTTACCTCAGGAATGA
